# PDAC-ANN: an artificial neural network to predict Pancreatic Ductal Adenocarcinoma based on gene expression

**DOI:** 10.1101/698209

**Authors:** Palloma Porto Almeida, Cristina Padre Cardoso, Leandro Martins de Freitas

## Abstract

**Background:** Although the pancreatic ductal adenocarcinoma (PDAC) presents high mortality and metastatic potential, there is a lack of effective therapies and a low survival rate for this disease. This PDAC scenario urges new strategies for diagnosis, drug targets, and treatment.

**Methods:** We performed a gene expression microarray meta-analysis of the tumor against healthy tissues in order to identify differentially expressed genes shared among all datasets, named core-genes (CG). We confirmed the pancreatic expressed proteins of the CG through The Human Protein Atlas. The five most expressed proteins in the tumor group were selected to train an artificial neural network to classify samples.

**Results:** This microarray included 110 tumor and 77 healthy samples. We identified a CG composed of 60 genes, 58 upregulated and two downregulated. The upregulated CG included proteins and extracellular matrix receptors linked to actin cytoskeleton reorganization. With the Human Protein Atlas, we verified that thirteen genes of the CG are translated, with high or medium expression in most of the pancreatic tumor samples. To train our artificial neural network, we used the five most expressed genes (KRT19, LAMC2, MELK, MET, TOP2A). The artificial neural network model (PDAC-ANN) classified the train samples with sensitivity of 0.95, specificity of 0.9, and f1-score of 0.93. The PDAC-ANN could classify the test samples with a sensitivity of 0.97, specificity of 0.88, and f1-score 0.94.

**Conclusion:** The gene expression meta-analysis and confirmation of the protein expression allow us to select five genes highly expressed PDAC samples. We could build a python script to classify the samples based on mRNA expression. This software can be useful in the PDAC diagnosis.
