## Additional file 3: Table S2. Excel file with links to protein expression level. for "PDAC-ANN: an artificial neural network to predict Pancreatic Ductal Adenocarcinoma based on gene expression"

### Sheet: Protein expression
Gene symbol	mRNA expression	link to antibody staining levels
AHNAK2	Upregulated	https://www.proteinatlas.org/ENSG00000185567-AHNAK2/pathology/tissue/pancreatic+cancer
ANLN	Upregulated	https://www.proteinatlas.org/ENSG00000011426-ANLN/pathology/tissue/pancreatic+cancer
ANO1	Upregulated	https://www.proteinatlas.org/ENSG00000131620-ANO1/pathology/tissue/pancreatic+cancer
APOL1	Upregulated	https://www.proteinatlas.org/ENSG00000100342-APOL1/pathology/tissue/pancreatic+cancer
ASAP2	Upregulated	https://www.proteinatlas.org/ENSG00000151693-ASAP2/pathology/tissue/pancreatic+cancer
ASPM	Upregulated	https://www.proteinatlas.org/ENSG00000066279-ASPM/pathology/tissue/pancreatic+cancer
CAPG	Upregulated	https://www.proteinatlas.org/ENSG00000042493-CAPG/pathology/tissue/pancreatic+cancer
CEACAM1	Upregulated	https://www.proteinatlas.org/ENSG00000079385-CEACAM1/pathology/tissue/pancreatic+cancer
CEACAM5	Upregulated	https://www.proteinatlas.org/ENSG00000105388-CEACAM5/pathology/tissue/pancreatic+cancer
CEACAM6	Upregulated	https://www.proteinatlas.org/ENSG00000086548-CEACAM6/pathology/tissue/pancreatic+cancer
CENPF	Upregulated	https://www.proteinatlas.org/ENSG00000117724-CENPF/pathology/tissue/pancreatic+cancer
COL10A1	Upregulated	Not available at The Human Protein Atlas
CST1	Upregulated	https://www.proteinatlas.org/ENSG00000170373-CST1/pathology/tissue/pancreatic+cancer
CXCL5	Upregulated	https://www.proteinatlas.org/ENSG00000163735-CXCL5/pathology/tissue/pancreatic+cancer
DKK1	Upregulated	Not available at The Human Protein Atlas
ECT2	Upregulated	Not available at The Human Protein Atlas
EFNB2	Upregulated	https://www.proteinatlas.org/ENSG00000125266-EFNB2/pathology/tissue/pancreatic+cancer
EGLN3	Upregulated	Not available at The Human Protein Atlas
FGD6	Upregulated	https://www.proteinatlas.org/ENSG00000180263-FGD6/pathology/tissue/pancreatic+cancer
FXYD3	Upregulated	https://www.proteinatlas.org/ENSG00000089356-FXYD3/pathology/tissue/pancreatic+cancer
GABRP	Upregulated	https://www.proteinatlas.org/ENSG00000094755-GABRP/pathology/tissue/pancreatic+cancer
GCNT3	Upregulated	https://www.proteinatlas.org/ENSG00000140297-GCNT3/pathology/tissue/pancreatic+cancer
GJB2	Upregulated	https://www.proteinatlas.org/ENSG00000165474-GJB2/pathology/tissue/pancreatic+cancer
GPRC5A	Upregulated	https://www.proteinatlas.org/ENSG00000013588-GPRC5A/pathology/tissue/pancreatic+cancer
GPX2	Upregulated	https://www.proteinatlas.org/ENSG00000176153-GPX2/pathology/tissue/pancreatic+cancer
IFI27	Upregulated	https://www.proteinatlas.org/ENSG00000165949-IFI27/pathology/tissue/pancreatic+cancer
ITGA2	Upregulated	https://www.proteinatlas.org/ENSG00000164171-ITGA2/pathology/tissue/pancreatic+cancer
ITGA3	Upregulated	https://www.proteinatlas.org/ENSG00000005884-ITGA3/pathology/tissue/pancreatic+cancer
KRT7	Upregulated	https://www.proteinatlas.org/ENSG00000135480-KRT7/pathology/tissue/pancreatic+cancer
KRT19	Upregulated	https://www.proteinatlas.org/ENSG00000171345-KRT19/pathology/tissue/pancreatic+cancer
LAMA3	Upregulated	https://www.proteinatlas.org/ENSG00000053747-LAMA3/pathology/tissue/pancreatic+cancer
LAMB3	Upregulated	https://www.proteinatlas.org/ENSG00000196878-LAMB3/pathology/tissue/pancreatic+cancer
LAMC2	Upregulated	https://www.proteinatlas.org/ENSG00000058085-LAMC2/pathology/tissue/pancreatic+cancer
LCN2	Upregulated	https://www.proteinatlas.org/ENSG00000148346-LCN2/pathology/tissue/pancreatic+cancer
LMO7	Upregulated	https://www.proteinatlas.org/ENSG00000136153-LMO7/pathology/tissue/pancreatic+cancer
MELK	Upregulated	https://www.proteinatlas.org/ENSG00000165304-MELK/pathology/tissue/pancreatic+cancer
MET	Upregulated	https://www.proteinatlas.org/ENSG00000105976-MET/pathology/tissue/pancreatic+cancer
MTMR11	Upregulated	https://www.proteinatlas.org/ENSG00000014914-MTMR11/pathology/tissue/pancreatic+cancer
NQO1	Upregulated	https://www.proteinatlas.org/ENSG00000181019-NQO1/pathology/tissue/pancreatic+cancer
NT5E	Upregulated	https://www.proteinatlas.org/ENSG00000135318-NT5E/pathology/tissue/pancreatic+cancer
OAS1	Upregulated	https://www.proteinatlas.org/ENSG00000089127-OAS1/pathology/tissue/pancreatic+cancer
OSBPL3	Upregulated	https://www.proteinatlas.org/ENSG00000070882-OSBPL3/pathology/tissue/pancreatic+cancer
PGM2L1	Upregulated	https://www.proteinatlas.org/ENSG00000165434-PGM2L1/pathology/tissue/pancreatic+cancer
S100A14	Upregulated	https://www.proteinatlas.org/ENSG00000189334-S100A14/pathology/tissue/pancreatic+cancer
S100A16	Upregulated	https://www.proteinatlas.org/ENSG00000188643-S100A16/pathology/tissue/pancreatic+cancer
S100P	Upregulated	https://www.proteinatlas.org/ENSG00000163993-S100P/pathology/tissue/pancreatic+cancer
SERPINB5	Upregulated	https://www.proteinatlas.org/ENSG00000206075-SERPINB5/pathology/tissue/pancreatic+cancer
SLC2A1	Upregulated	https://www.proteinatlas.org/ENSG00000117394-SLC2A1/pathology/tissue/pancreatic+cancer
SLC44A4	Upregulated	https://www.proteinatlas.org/ENSG00000204385-SLC44A4/pathology/tissue/pancreatic+cancer
SLC6A14	Upregulated	https://www.proteinatlas.org/ENSG00000268104-SLC6A14/pathology/tissue/pancreatic+cancer
SLPI	Upregulated	https://www.proteinatlas.org/ENSG00000124107-SLPI/pathology/tissue/pancreatic+cancer
SYTL2	Upregulated	https://www.proteinatlas.org/ENSG00000137501-SYTL2/pathology/tissue/pancreatic+cancer
TCN1	Upregulated	Not available at The Human Protein Atlas
TFF1	Upregulated	https://www.proteinatlas.org/ENSG00000160182-TFF1/pathology/tissue/pancreatic+cancer
TMC5	Upregulated	https://www.proteinatlas.org/ENSG00000103534-TMC5/pathology/tissue/pancreatic+cancer
TMPRSS4	Upregulated	https://www.proteinatlas.org/ENSG00000137648-TMPRSS4/pathology/tissue/pancreatic+cancer
TOP2A	Upregulated	https://www.proteinatlas.org/ENSG00000131747-TOP2A/pathology/tissue/pancreatic+cancer
TSPAN1	Upregulated	https://www.proteinatlas.org/ENSG00000117472-TSPAN1/pathology/tissue/pancreatic+cancer
AOX1	Downregulated	https://www.proteinatlas.org/ENSG00000138356-AOX1/pathology/tissue/pancreatic+cancer
GPHA2	Downregulated	Not available at The Human Protein Atlas

### Sheet: Image Link
	Normal	Tumor
KRT19	https://www.proteinatlas.org/images/31/208_A_1_3.jpg	https://www.proteinatlas.org/images/31/244_B_6_5.jpg
LAMC2	https://www.proteinatlas.org/images/4257/163632_A_1_3.jpg	https://www.proteinatlas.org/images/78165/162943_B_5_1.jpg
MELK	https://www.proteinatlas.org/images/17214/41246_A_2_3.jpg	https://www.proteinatlas.org/images/17214/41245_B_5_8.jpg
MET	https://www.proteinatlas.org/images/5282/15802_A_1_3.jpg	https://www.proteinatlas.org/images/18577/42312_B_5_5.jpg
TO2A	https://www.proteinatlas.org/images/2448/6156_A_1_3.jpg	https://www.proteinatlas.org/images/26773/57689_B_5_8.jpg
