## Additional file 4: Pancreatic ductal adenocarcinoma artificial neural network (PDAC-ANN) software. for "PDAC-ANN: an artificial neural network to predict Pancreatic Ductal Adenocarcinoma based on gene expression": input_file.csv

Samples	KRT19	LAMC2	MELK	MET	TOP2A
GSM414924	0.849322900992562	0.789375856758825	0.580223649728693	0.554808279798109	0.504597793277678
GSM414925	0.900041747660121	0.870715556107335	0.809555479566102	0.521204362261961	0.588171510999195
GSM414926	0.923916827313571	0.908943953130641	0.867694933402021	0.534928328438178	0.687236640131662
GSM414927	0.503614307559302	0.208916079192973	0.30361743739048	0.119180827647709	0.277891302835957
GSM414928	0.598966547215658	0.181001421615598	0.35508536548894	0.411204690629775	0.567850444567282
GSM414929	0.841954600521092	0.493668176693409	0.605898964101506	0.630021086723933	0.734973856574021
GSM414930	0.448760238279538	0.235376275207776	0.305509529386003	0.198749970072868	0.386733705560215
GSM414931	0.870829862952474	0.924958457604285	0.754978009490295	0.598650271531134	0.631392583329947
GSM414932	0.658147786085006	0.527571960866937	0.433092416736871	0.416399302641074	0.465511663918117
GSM414933	0.948950816484091	0.782779174150017	0.705575099874492	0.72736192334443	0.990285663480472
GSM414934	0.10366417073892	0.118342118201846	0.115693219105117	0.239607822560904	0.329006606074178
GSM414935	0.830007877765486	0.758954717014969	0.674646911982377	0.498605112272014	0.61387614984453
GSM414936	0.910320933370635	0.629842946196377	0.767726951911618	0.608650209354199	0.995368066562756
GSM414937	0.871332976282735	0.678820845537812	0.611081515247563	0.557551634055549	0.657312542062955
GSM414938	0.730342301011616	0.0427248213133516	0.312295257429197	0.539634138099904	0.679668791941347
GSM414939	0.857340752766233	0.697020861724528	0.592404283468127	0.577325867681069	0.782590866559142
GSM414940	0.579971939411794	0.357855828888429	0.287959476954587	0.317698413678197	0.383086831635978
GSM414941	0.850179138121003	0.724472143807421	0.680773531998602	0.509820292263298	0.616105606919083
GSM414942	0.390868955773511	0.0430989932855634	0.26680529491094	0.024398194083068	0.217800634373953
GSM414943	0.784677019440224	0.773657432290685	0.767899111100121	0.546827898139549	0.716181500400896
GSM414944	0.928636737210191	1	1	1	1
GSM414945	0.592951409907414	0.163388814930741	0.546363990907935	0.863423732467765	0.843725335692545
GSM414946	0.914707022030206	0.870590832163996	0.944459886526637	0.64536343042405	0.820827411445482
GSM414947	0.465209845229781	0.276762904531565	0.303224008157352	0.150867375198937	0.376416535570705
GSM414948	0.861649011147873	0.773948844146751	0.694579924460669	0.629637078381068	0.688216189789116
GSM414949	0.723282615145124	0.685495979778465	0.442207165724983	0.346753355002232	0.483024701487958
GSM414950	0.755883395761195	0.653422016792845	0.64777301732463	0.481690575864975	0.763262954401143
GSM414951	0.776078961627568	0.624506525766922	0.43081217855739	0.562006412280721	0.495353585306938
GSM414952	0.734825737103081	0.54821924640083	0.505388801915893	0.518451046891861	0.501485925051884
GSM414953	0.466055061490992	0.347886003377023	0.197701273052446	0.406805532047254	0.402480277450589
GSM414954	0.918566370596537	0.864749289393276	0.689423910954435	0.489126264391086	0.581828352953309
GSM414955	0.749017871335523	0.646011139503483	0.479855877105883	0.300767088464952	0.356226041725564
GSM414956	0.721747451861638	0.808647275168831	0.686125982667411	0.615678765299355	0.893972747329503
GSM414957	0.240146586088483	0.186190442367624	0.196762425102363	0.0667747704298598	0.161643930732737
GSM414958	1	0.741647559955947	0.874921522642446	0.773339552970051	0.803104164397402
GSM414959	0.876068548643165	0.578980984331758	0.635980281912075	0.586243989766468	0.596682607651573
GSM414960	0.775667613222904	0.522108737845066	0.735507341361084	0.770811951474532	0.753107476919812
GSM414961	0.821122782146975	0.625224413948787	0.492103670685015	0.449948011844004	0.555043890388395
GSM414962	0.661466551630659	0.518573868504555	0.474425766990594	0.436158754854272	0.597155078612611
GSM414963	0.49187130840029	0.287191517510949	0.236748079721065	0.209526919163419	0.268415763877664
GSM414964	0.850707839945164	0.917427335782601	0.64820907745887	0.543518436697793	0.657312542062955
GSM414965	0.885424497359003	0.876232846995679	0.683776377817694	0.689509029831492	0.883862339194625
GSM414966	0.0532983086250276	0.136610177929075	0.153131528674663	0	0
GSM414967	0.913961660512408	0.81852980516952	0.738266520533794	0.690439357632194	0.964077391882022
GSM414968	0.709463164489951	0.562270916808681	0.595716362651627	0.445576196966793	0.451153811009766
GSM414969	0.824305798070506	0.67372377035883	0.562973219358007	0.346667125173922	0.735300290691517
GSM414970	0.509670476268648	0.444012401154857	0.194451107147869	0.272273693240794	0.538806603150561
GSM414971	0.944416676267857	0.705131806495494	0.725164810634415	0.688761447176643	0.641418174836071
GSM414972	0	0.063302191357249	0.0896840052311335	0.00900657098900868	0.0215083969428409
GSM414973	0.967843536511242	0.896412144273471	0.758680855350089	0.459823628828267	0.61481174123147
GSM414974	0.690964761153382	0.634022689274282	0.383991720760248	0.268437942106325	0.646059554986346
GSM414975	0.148724797445163	0	0	0.112727943314058	0.0145350149385289
