## Additional file 4: Pancreatic ductal adenocarcinoma artificial neural network (PDAC-ANN) software. for "PDAC-ANN: an artificial neural network to predict Pancreatic Ductal Adenocarcinoma based on gene expression": sample_class.csv

GSM414924	1	PDAC
GSM414925	1	PDAC
GSM414926	1	PDAC
GSM414927	1	PDAC
GSM414928	0	Normal
GSM414929	1	PDAC
GSM414930	0	Normal
GSM414931	1	PDAC
GSM414932	0	Normal
GSM414933	1	PDAC
GSM414934	0	Normal
GSM414935	1	PDAC
GSM414936	1	PDAC
GSM414937	1	PDAC
GSM414938	0	Normal
GSM414939	1	PDAC
GSM414940	0	Normal
GSM414941	1	PDAC
GSM414942	0	Normal
GSM414943	1	PDAC
GSM414944	1	PDAC
GSM414945	1	PDAC
GSM414946	1	PDAC
GSM414947	0	Normal
GSM414948	1	PDAC
GSM414949	1	PDAC
GSM414950	1	PDAC
GSM414951	1	PDAC
GSM414952	1	PDAC
GSM414953	0	Normal
GSM414954	1	PDAC
GSM414955	0	Normal
GSM414956	1	PDAC
GSM414957	0	Normal
GSM414958	1	PDAC
GSM414959	1	PDAC
GSM414960	1	PDAC
GSM414961	1	PDAC
GSM414962	1	PDAC
GSM414963	0	Normal
GSM414964	1	PDAC
GSM414965	1	PDAC
GSM414966	0	Normal
GSM414967	1	PDAC
GSM414968	1	PDAC
GSM414969	1	PDAC
GSM414970	0	Normal
GSM414971	1	PDAC
GSM414972	0	Normal
GSM414973	1	PDAC
GSM414974	1	PDAC
GSM414975	0	Normal
